# Experiencing the wild: Red fox encounters are related to stronger nature connectedness, not anxiety, in people

**DOI:** 10.1101/2025.03.25.645298

**Authors:** F. Blake Morton, Carl D. Soulsbury

## Abstract

Global declines in biodiversity and human health are linked to declining human-nature connectedness, i.e., people’s subjective sense of their relationship with nature. Frequent, positive wildlife experiences can strengthen nature connectedness, improving public health and pro-environmental behaviours to protect biodiversity. Red foxes are the most widespread terrestrial carnivore on the planet. Urbanisation is associated with bolder fox behaviour and reduced public tolerance of foxes due to human-fox conflict. It remains unclear how interactions with foxes might influence (positively or negatively) nature connectedness and health in people, such as general anxiety. We surveyed 230 people using an online questionnaire. Nature connectedness was lower in urban areas and positively related to the perceived frequency and quality of fox encounters. Frequent, positive experiences were related to better attitudes and tolerance towards foxes, but unrelated to general anxiety. Management of human-fox coexistence should consider the potential role of foxes in shaping people’s broader nature connectedness.
