## Supplementary material for "Experiencing the wild: Red fox encounters are related to stronger nature connectedness, not anxiety, in people": Dataset S1

### Sheet: Main analysis
Participant ID	Age (years)	Education	Urbanisation (1=rural, 2=suburban, 3=urban)	Feeling restless	Trouble relaxing	Muscle tension	Worrying	Anxiety	Irritability or grouchiness	Too many things to do	Mentally exhausted	Under pressure	Problems piling up	GENERAL_ANXIETY	I often feel a sense of oneness with the natural world around me.	I think of the natural world as a community to which I belong.	I recognise and appreciate the intelligence of other living organisms.	I often feel disconnected from nature.	When I think of my life, I imagine myself to be part of a larger cyclical process of living.	I often feel a kinship with animals and plants.	I have a deep understanding of how my actions affect the natural world.	Like a tree can be part of a forest, I feel embedded within the broader natural world.	When I think of my place on earth, I consider myself to be a top member of a hierarchy that exists in nature.	My personal welfare is dependent on the welfare of the natural world.	HUMAN-NATURE CONNECTEDNESS	Quality of fox experiences	Frequency of fox experiences	Attitude towards foxes	Tolerance of foxes
1	21	University degree (Third year)	3	5	5	1	6	6	2	7	2	7	3	44	2	4	4	1	4	1	1	2	2	2	17	4	2	5	6
2	23	Postgraduate	2	3	4	1	5	6	2	3	6	4	4	38	4	3	7	4	4	6	7	3	4	7	33	0	1	5	6
3	20	University degree (Third year)	3	4	6	3	6	6	2	5	6	4	4	46	4	5	6	5	6	7	6	3	2	4	34	3	1	5	7
4	20	University degree (Third year)	2	2	2	3	3	3	3	4	1	6	3	30	3	5	6	3	3	5	4	5	3	5	30	5	2	6	7
5	21	University degree (Third year)	3	3	3	3	3	3	3	3	3	3	3	30	1	1	3	2	2	2	2	1	1	1	10	3	1	4	5
6	20	University degree (Third year)	2	2	2	2	2	6	2	6	2	7	2	33	1	1	7	1	1	2	5	2	3	1	16	3	2	4	6
7	20	University degree (Third year)	1	2	2	3	6	6	5	2	3	2	2	33	6	5	6	3	3	7	5	5	4	6	36	2	1	4	7
8	23	University degree (Third year)	2	4	5	6	7	6	3	3	5	6	5	50	6	7	6	6	7	5	6	6	5	5	37	4	1	7	7
9	30	University Degree (First year)	2	1	1	1	1	1	1	1	1	3	3	14	3	4	4	1	6	2	6	6	6	2	26	0	4	6	7
10	20	University Degree (First year)	2	5	4	6	5	7	4	4	4	3	3	45	4	3	7	2	2	6	6	2	2	4	30	3	2	4	5
11	24	A Level/College diploma	3	6	4	5	5	5	5	6	7	7	7	57	4	4	6	3	5	4	6	3	3	3	29	3	2	4	4
12	20	University degree (Third year)	3	6	6	5	7	6	5	6	6	6	6	59	2	3	5	5	4	5	5	2	3	5	23	4	1	6	6
13	21	A Level/College diploma	1	5	6	4	2	2	7	1	3	5	1	36	6	7	7	2	3	4	6	3	3	2	33	3	1	7	7
14	22	University degree (Third year)	2	4	3	2	5	3	2	6	5	6	6	42	7	6	5	2	4	6	3	3	2	6	36	4	1	5	6
15	22	A Level/College diploma	1	4	4	2	4	5	2	6	6	1	4	38	4	4	7	2	4	6	7	5	4	6	37	0	0	4	6
16	53	University degree (Third year)	1	5	5	4	6	6	6	6	5	5	5	53	4	5	7	2	4	4	5	4	2	5	34	4	2	6	7
17	22	University degree (Third year)	1	4	2	6	5	6	3	2	4	2	5	39	4	5	7	2	6	4	6	3	4	7	36	5	1	7	7
18	42	A Level/College diploma	3	3	5	3	2	3	3	6	6	6	6	43	5	4	7	1	2	7	5	4	3	4	34	3	2	4	5
19	52	Postgraduate	2	5	3	5	6	6	4	7	6	5	7	54	6	4	7	3	4	6	5	4	5	7	35	5	2	7	7
20	36	Postgraduate	1	5	3	6	5	5	5	6	6	6	5	52	4	5	6	4	4	4	5	5	5	5	29	3	2	4	6
21	56	A Level/College diploma	3	2	1	1	1	1	1	1	1	1	1	11	5	5	7	1	6	7	7	6	3	5	44	4	1	6	7
22	52	Postgraduate	3	5	3	3	1	7	5	3	7	2	7	43	3	2	4	3	1	3	7	3	3	3	20	4	2	6	7
23	55	Postgraduate	2	1	1	1	1	1	1	2	1	1	1	11	1	1	1	1	1	1	1	1	1	1	6	0	1	4	4
24	39	Postgraduate	2	2	2	2	2	2	2	3	2	2	3	22	5	5	6	1	6	6	6	5	2	4	40	4	2	6	7
25	42	A Level/College diploma	2	3	3	4	4	3	4	6	5	6	5	43	3	4	5	4	5	4	5	4	4	3	25	2	2	3	5
26	29	University degree (Third year)	2	3	3	3	3	3	3	3	3	3	3	30	5	5	5	3	3	5	5	4	4	6	31	0	0	4	4
27	29	Postgraduate	1	4	3	2	4	4	4	5	5	5	5	41	6	5	6	3	5	4	5	4	4	4	32	4	1	5	5
28	58	Postgraduate	1	4	4	2	5	5	3	7	4	5	4	43	6	6	7	1	6	7	7	4	1	6	47	5	2	6	7
29	23	University Degree (First year)	3	2	2	1	2	2	1	1	1	1	1	14	4	7	7	2	6	3	5	4	6	5	33	3	2	6	7
30	58	Postgraduate	2	3	4	6	7	5	5	7	7	7	7	58	3	4	5	4	4	3	6	4	3	3	25	0	0	4	4
31	51	A Level/College diploma	2	3	3	6	6	5	3	7	7	2	2	44	2	4	7	4	7	2	5	3	6	7	27	0	1	7	7
32	60	Postgraduate	2	2	4	2	4	2	2	2	3	2	2	25	2	2	6	3	3	5	5	4	4	5	25	3	3	5	5
33	36	Postgraduate	3	4	3	3	3	2	3	5	2	2	1	28	7	4	7	1	2	2	4	2	2	2	27	3	2	5	4
34	24	Postgraduate	1	5	5	3	6	6	3	7	7	7	7	56	7	7	7	1	6	6	7	7	2	7	51	5	1	7	7
35	57	A Level/College diploma	1	1	3	1	3	3	1	1	1	1	1	16	3	5	7	1	4	6	5	3	1	3	34	5	3	7	7
36	30	A Level/College diploma	1	6	6	6	5	5	6	6	6	3	3	52	6	3	6	2	6	6	5	4	4	4	34	3	2	4	6
37	47	A Level/College diploma	2	3	4	4	2	2	2	3	3	3	2	28	7	6	6	4	4	5	5	6	5	4	34	4	1	6	6
38	56	A Level/College diploma	1	1	1	2	1	1	1	2	1	2	1	13	5	6	6	1	4	5	6	5	3	4	37	4	2	5	5
39	25	Postgraduate	3	6	6	7	6	6	7	7	7	6	7	65	2	2	6	2	2	6	6	2	2	6	28	3	2	5	6
40	29	Postgraduate	2	3	2	4	3	3	2	6	5	3	3	34	4	6	6	4	6	2	5	5	2	4	32	3	1	4	5
41	30	Postgraduate	3	2	2	3	2	2	2	3	2	3	2	23	5	6	6	1	4	6	5	4	4	5	36	3	4	4	6
42	66	GCSE's	3	4	3	2	7	4	3	3	4	1	4	35	4	5	7	3	1	2	4	1	1	1	21	3	2	4	6
43	46	GCSE's	3	1	3	5	2	3	7	7	1	4	5	38	1	1	1	1	1	1	1	1	1	1	6	0	1	4	4
44	55	GCSE's	3	6	6	6	4	4	5	5	4	1	1	42	1	3	7	1	6	6	6	3	1	4	34	3	2	7	7
45	31	University degree (Third year)	3	6	6	6	7	7	6	7	7	7	7	66	1	4	7	1	7	5	5	4	1	7	38	3	1	5	7
46	50	Postgraduate	2	4	4	2	3	3	5	3	2	1	1	28	7	4	7	1	5	5	7	4	2	3	39	5	1	7	7
47	44	University Degree (First year)	2	1	1	1	1	1	1	2	1	2	1	12	7	7	7	1	7	7	7	7	7	7	48	2	0	4	4
48	29	University degree (Second year)	2	5	4	4	4	4	6	5	4	4	4	44	2	3	4	5	4	3	5	3	3	3	19	3	1	3	3
49	60	GCSE's	2	3	2	3	5	5	3	7	4	3	2	37	6	5	6	4	6	5	7	6	1	7	43	3	2	7	7
50	66	GCSE's	1	2	2	2	2	1	2	2	3	2	2	20	1	1	1	6	1	1	1	1	7	1	-5	4	2	7	7
51	56	A Level/College diploma	1	3	2	2	2	2	2	3	3	2	1	22	6	6	5	1	4	4	6	5	4	6	37	3	2	4	5
52	52	GCSE's	3	3	5	6	5	4	4	5	4	1	3	40	2	3	6	3	2	3	6	3	3	3	22	3	1	5	5
53	53	University degree (Third year)	2	2	2	2	2	2	3	3	2	2	2	22	6	6	6	2	6	6	6	6	3	6	43	4	1	5	5
54	25	Postgraduate	2	6	5	3	7	7	5	4	7	2	4	50	7	7	7	2	7	7	6	5	3	4	45	4	1	7	7
55	23	Postgraduate	3	2	3	2	4	2	4	5	3	2	1	28	7	7	5	1	7	7	4	3	7	3	35	3	2	5	4
56	53	A Level/College diploma	1	3	3	2	5	4	1	5	5	2	4	34	5	6	5	2	4	6	6	5	4	3	34	4	2	5	6
57	23	Postgraduate	3	2	3	2	5	4	2	5	2	5	3	33	3	1	5	2	4	5	4	2	1	5	26	3	0	5	5
58	52	University degree (Third year)	2	2	1	3	2	2	2	3	3	3	2	23	2	2	1	7	2	1	2	2	4	3	4	4	1	7	7
59	20	University degree (Second year)	1	4	4	5	4	4	5	6	6	6	5	49	4	3	3	2	1	1	3	1	1	3	16	4	1	4	6
60	67	University degree (Third year)	1	2	2	2	1	1	1	2	2	2	1	16	5	5	6	2	6	6	6	6	1	7	44	4	2	6	6
61	39	University degree (Third year)	3	4	4	5	5	4	4	6	5	5	4	46	4	4	6	3	3	3	3	3	3	3	23	0	0	6	7
62	66	A Level/College diploma	1	1	1	1	1	1	1	1	1	1	1	10	5	5	3	1	6	6	3	4	1	4	34	4	1	5	6
63	60	A Level/College diploma	2	1	1	1	1	1	1	2	1	1	1	11	7	7	7	1	6	7	4	4	2	3	42	4	2	6	6
64	57	Postgraduate	2	1	1	1	7	7	7	3	6	1	1	35	6	7	7	1	7	7	7	7	1	7	53	4	3	6	7
65	56	GCSE's	2	1	1	1	2	2	1	2	1	1	1	13	3	3	5	3	3	2	2	3	1	2	19	3	3	6	7
66	42	University degree (Third year)	3	4	4	5	6	6	3	5	2	5	6	46	7	7	6	3	5	3	6	4	3	6	38	3	1	5	4
67	57	GCSE's	1	1	1	1	1	1	1	3	1	1	1	12	7	7	7	1	3	6	7	5	3	7	45	5	2	7	7
68	43	A Level/College diploma	2	5	4	3	5	5	2	3	1	2	1	31	4	6	5	5	3	3	6	3	3	6	28	3	1	4	6
69	64	Postgraduate	1	2	2	2	2	2	2	3	2	2	2	21	4	5	7	1	7	6	5	5	6	6	38	4	2	5	5
70	66	GCSE's	1	1	1	1	2	2	1	1	1	1	1	12	1	1	1	1	1	1	1	1	1	1	6	3	1	4	6
71	30	Postgraduate	2	1	3	1	3	3	3	3	3	1	3	24	1	1	3	7	1	1	7	1	1	7	14	0	1	4	7
72	56	Postgraduate	2	6	6	6	6	6	6	6	5	4	6	57	4	3	5	3	4	5	5	4	5	5	27	4	3	5	6
73	55	A Level/College diploma	1	5	5	4	5	5	4	6	5	6	6	51	6	6	5	6	4	6	5	5	5	6	32	3	2	4	5
74	29	University Degree (First year)	2	4	5	6	6	5	2	2	4	1	2	37	4	3	6	2	3	1	2	2	6	2	15	4	1	5	5
75	59	University Degree (First year)	1	1	2	2	1	1	1	3	1	1	1	14	7	7	7	1	7	7	7	7	7	7	48	3	2	4	4
76	29	Postgraduate	2	2	2	2	5	2	3	5	3	5	2	31	2	6	6	3	6	5	6	5	3	4	34	0	1	6	6
77	63	A Level/College diploma	3	5	5	5	5	5	5	5	5	5	5	50	3	3	6	5	3	3	5	3	7	4	18	3	1	6	6
78	57	GCSE's	2	5	5	2	7	7	1	7	6	5	4	49	7	7	7	3	3	7	7	7	7	7	42	0	2	5	4
79	55	GCSE's	2	6	6	6	6	6	6	6	6	6	5	59	6	7	7	5	7	7	7	5	3	6	44	4	4	6	7
80	63	A Level/College diploma	2	3	5	1	6	3	3	6	7	4.33333	5	43.3333	4	5	5	3	4	6	5	5	2	5	34	4	1	6	6
81	23	Postgraduate	3	3	5	4	6	6	6	7	7	7	2	53	7	7	7	3	5	4	7	5	5	3	37	2	2	5	6
82	48	Postgraduate	2	5	5	6	5	4	5	6	5	6	6	53	4	4	4	4	5	6	5	5	6	4	27	4	1	6	5
83	41	University Degree (First year)	1	5	5	5	2	5	6	7	6	2	3	46	7	7	7	2	6	6	6	7	7	7	44	4	1	7	6
84	48	A Level/College diploma	2	5	5	5	5	5	5	5	2	3	3	43	4	5	6	4	4	3	5	3	3	3	26	3	1	3	6
85	83	University degree (Third year)	1	3	1	1	3	3	2	1	1	1	1	17	3	6	6	1	4	5	3	4	1	2	31	3	2	3	4
86	79	None	1	7	6	7	7	7	6	6	6	4	4	60	1	1	6	2	1	4	1	1	1	1	13	0	1	5	4
87	33	Postgraduate	2	2	1	4	5	4	3	5	5	3	2	34	5	4	7	3	5	3	6	3	2	7	35	4	1	5	7
88	36	A Level/College diploma	3	5	6	4	6	6	5	5	7	7	6	57	3	3	6	4	4	4	4	3	3	3	23	2	2	3	2
89	48	Postgraduate	1	2	4	4	6	4	5	6	6	5	4	46	6	6	5	1	6	6	6	6	2	6	44	4	3	7	7
90	41	Postgraduate	3	2	2	1	2	2	2	2	2	2	2	19	6	6	7	2	7	7	7	6	1	7	50	3	1	4	4
91	43	None	1	5	3	7	6	6	4	4	6	4	4	49	7	7	7	1	6	7	7	7	4	7	50	1	3	2	7
92	63	A Level/College diploma	2	1	1	1	2	2	2	1	1	1	1	13	4	7	7	2	5	2	5	2	2	5	33	3	1	6	6
93	51	A Level/College diploma	1	2	3	3	3	4	2	3	3	4	3	30	3	4	7	4	6	7	5	3	4	7	34	4	2	7	6
94	22	A Level/College diploma	3	4	5	2	4	2	6	7	5	1	3	39	2	2	7	5	7	1	7	3	7	4	21	4	3	5	6
95	48	A Level/College diploma	1	4	4	3	4	4	3	5	3	4	4	38	7	7	7	1	4	7	6	5	5	7	44	3	1	4	5
96	62	A Level/College diploma	2	3	2	4	3	3	4	4	3	2	2	30	5	5	7	3	4	5	6	5	3	3	34	5	4	7	7
97	60	University degree (Third year)	1	4	3	3	4	5	5	5	7	6	7	49	4	3	1	7	2	1	1	3	3	1	6	4	2	6	6
98	57	A Level/College diploma	1	6	6	3	6	6	4	4	6	2	4	47	2	2	3	3	2	2	3	2	2	4	15	0	1	6	7
99	61	GCSE's	2	4	3	3	6	5	5	6	5	4	4	45	4	5	4	4	4	4	5	4	4	3	25	3	3	6	6
100	23	University degree (Third year)	3	3	5	6	6	5	4	5	6	4	4	48	5	3	2	2	5	4	3	3	2	4	25	4	2	5	7
101	57	GCSE's	2	4	4	4	4	4	2	5	4	4	3	38	3	3	4	2	5	6	6	6	1	6	36	2	2	3	4
102	20	A Level/College diploma	2	7	1	1	2	4	4	5	5	4	1	34	3	3	7	4	1	7	7	1	1	7	31	3	1	6	7
103	40	University degree (Third year)	2	4	4	5	5	5	5	4	5	3	3	43	4	6	6	2	7	4	4	4	4	2	31	3	1	4	7
104	21	University degree (Second year)	3	3	3	2	2	3	1	4	4	4	3	29	4	4	5	2	3	4	5	3	6	3	23	3	1	3	2
105	39	Postgraduate	2	6	6	3	5	5	6	7	6	7	3	54	2	1	6	3	3	1	7	2	5	2	16	0	1	5	7
106	19	University Degree (First year)	2	5	6	3	5	7	4	6	7	5	4	52	7	7	7	2	5	7	6	5	4	5	43	4	2	7	6
107	21	A Level/College diploma	2	6	7	6	6	7	7	4	7	2	3	55	5	3	7	4	1	5	7	2	1	7	32	3	2	7	7
108	58	GCSE's	2	7	6	4	5	7	7	4	6	7	1	54	7	6	7	1	6	6	5	7	1	4	46	0	1	5	5
109	34	A Level/College diploma	3	3	4	5	7	5	6	7	4	6	6	53	4	7	7	7	5	7	7	7	5	5	37	3	2	4	4
110	58	University degree (Third year)	1	4	4	2	4	2	4	3	5	5	3	36	4	4	7	4	5	3	7	4	7	2	25	0	1	4	5
111	26	A Level/College diploma	1	7	7	7	7	7	7	7	7	7	7	70	1	1	7	1	1	7	7	7	1	1	30	4	4	7	7
112	19	A Level/College diploma	2	2	3	3	3	2	4	4	2	3	2	28	4	3	2	1	2	4	1	1	1	1	16	3	1	4	4
113	19	A Level/College diploma	3	5	5	5	5	6	6	7	5	5	5	54	3	1	7	3	1	5	5	4	4	4	23	4	3	7	7
114	20	University degree (Second year)	2	3	2	1	4	5	2	3	4	3	1	28	7	7	7	1	4	6	7	3	1	7	46	3	2	7	7
115	18	A Level/College diploma	1	3	6	2	5	6	5	6	5	3	3	44	2	2	4	4	2	3	4	3	2	2	16	0	0	4	6
116	32	A Level/College diploma	3	2	5	6	4	3	6	7	5	4	4	46	4	3	3	4	4	5	2	2	4	3	18	3	1	4	6
117	50	Postgraduate	2	4	7	4	5	5	1	1	7	1	1	36	7	6	5	1	5	5	3	2	4	4	32	4	1	7	5
118	22	University degree (Third year)	2	4	4	3	6	6	5	7	6	7	6	54	3	3	5	3	2	5	5	4	3	4	25	3	1	4	5
119	47	Postgraduate	2	3	5	5	5	5	5	7	5	5	5	50	4	3	4	4	3	3	3	3	3	3	19	0	1	4	6
120	36	GCSE's	3	5	4	4	3	3	4	3	3	2	2	33	5	3	4	2	3	6	4	4	3	4	28	3	1	6	7
121	44	A Level/College diploma	3	1	1	4	4	2	1	1	1	1	1	17	2	3	2	2	1	2	2	2	3	1	10	3	1	4	6
122	52	Postgraduate	2	1	3	4	3	1	2	5	2	6	3	30	3	2	5	4	2	1	2	1	2	1	11	2	1	4	1
123	19	A Level/College diploma	2	4	5	5	3	2	2	5	3	5	3	37	5	5	5	3	4	6	3	4	3	6	32	4	3	7	7
124	55	Postgraduate	1	3	3	6	2	2	2	2	2	2	2	26	3	3	5	2	3	3	3	3	3	3	21	4	1	5	5
125	54	A Level/College diploma	3	3	7	3	7	4	7	7	6	2	4	50	6	6	6	2	5	7	7	2	2	5	40	4	3	7	7
126	57	A Level/College diploma	3	4	5	4	4	2	4	6	5	5	4	43	2	4	6	4	3	6	5	3	3	5	27	4	3	6	7
127	20	University degree (Third year)	1	1	1	1	3	1	1	2	1	5	2	18	4	5	7	1	3	4	7	5	6	6	34	3	2	5	6
128	76	GCSE's	3	3	4	4	5	5	4	6	5	4	4	44	4	5	5	3	4	5	4	3	4	4	27	0	0	4	5
129	47	Postgraduate qualification	1	5	5	5	5	7	4	6	7	4	6	54	6	7	7	2	7	7	6	7	2	7	50	4	2	7	7
130	41	University degree (Third year)	1	5	5	6	5	3	5	7	4	2	2	44	5	3	7	1	3	5	5	4	4	5	32	5	2	6	7
131	50	A-levels/college	1	2	2	1	3	2	1	5	3	3	2	24	7	7	7	1	7	5	5	5	1	7	48	4	2	7	7
132	53	University degree (Second year)	1	3	1	1	1	1	3	7	2	5	3	27	4	4	4	1	4	4	7	7	1	1	33	0	2	7	7
133	52	Postgraduate qualification	1	2	2	3	2	2	1	3	1	3	2	21	5	4	5	1	4	4	5	4	4	6	32	4	2	7	5
134	76	None	1	2	2	4	2	2	3	3	2	2	2	24	4	7	6	4	5	6	5	5	4	6	36	3	1	6	7
135	42	Postgraduate qualification	2	4	4	5	5	4	3	3	4	2	5	39	5	6	7	2	7	7	6	5	1	6	46	4	3	5	6
136	38	Postgraduate qualification	2	5	6	5	5	5	4	6	6	5	4	51	6	7	7	5	5	7	6	6	1	7	45	5	4	7	7
137	42	Postgraduate qualification	3	6	6	7	6	6	5	5	7	7	7	62	2	5	7	5	6	7	4	3	1	7	35	0	4	5	6
138	39	Postgraduate qualification	3	5	2	2	4	3	2	5	5	4	4	36	4	5	5	3	5	3	4	6	3	6	32	4	4	5	6
139	58	A-levels/college	2	4	3	5	2	2	5	3	5	2	2	33	4	5	7	5	7	7	7	5	6	7	38	4	1	7	7
140	32	Postgraduate qualification	3	3	3	2	3	3	2	2	2	4	3	27	4	3	5	4	4	5	5	4	4	5	27	4	1	5	5
141	28	Postgraduate qualification	2	2	3	1	1	1	3	3	2	2	2	20	3	5	5	3	3	3	5	4	3	5	27	5	4	7	7
142	33	Postgraduate qualification	3	2	3	3	5	5	3	3	3	3	3	33	4	4	1	4	1	1	2	2	1	6	16	5	1	7	7
143	72	University degree (Second year)	2	4	4	3	4	4	3	2	3	2	3	32	5	5	7	3	5	6	6	5	2	3	37	0	1	6	6
144	60	Postgraduate qualification	2	2	2	2	3	3	3	5	2	2	3	27	5	6	7	5	5	5	6	5	3	5	36	4	3	6	7
145	36	Postgraduate qualification	3	4	4	6	4	4	5	7	5	6	5	50	7	7	6	7	4	5	6	7	1	7	41	5	3	7	7
146	61	University degree (Second year)	2	4	4	2	5	4	4	5	4	5	5	42	6	7	5	3	7	5	5	6	2	6	42	5	3	7	7
147	21	University degree (Third year)	3	3	4	4	4	4	4	5	3	4	3	38	2	2	5	4	2	2	3	3	2	5	18	3	2	6	6
148	30	University degree (Third year)	2	4	5	3	6	6	4	5	5	5	3	46	2	3	6	5	5	4	4	4	3	5	25	4	2	6	6
149	64	University degree (Third year)	1	3	3	4	4	4	2	7	4	7	7	45	6	7	7	1	7	7	7	7	1	7	53	5	2	7	7
150	48	Postgraduate qualification	2	2	2	3	3	2	2	5	5	5	5	34	4	4	7	4	3	5	6	4	2	5	32	4	3	6	6
151	45	Postgraduate qualification	2	6	6	6	5	4	4	7	6	3	4	51	3	7	7	5	7	7	7	7	4	7	43	5	3	7	7
152	56	A-levels/college	2	6	5	4	5	6	5	4	5	4	4	48	4	2	5	7	1	1	4	1	4	3	10	1	2	2	3
153	22	University degree (Third year)	1	4	4	4	5	4	3	5	4	7	4	44	4	3	7	4	2	5	5	4	7	5	24	4	3	7	6
154	24	University degree (Third year)	2	3	3	3	4	2	2	5	2	4	2	30	5	4	7	3	4	4	5	4	4	5	31	4	1	5	5
155	24	University degree (Third year)	2	3	2	1	4	3	3	4	5	2	4	31	6	7	7	3	2	4	5	2	6	7	31	3	3	4	6
156	53	University degree (Third year)	2	5	5	4	6	3	4	6	4	5	4	46	5	5	4	1	4	6	6	5	3	6	37	4	3	6	6
157	44	Postgraduate qualification	2	2	3	4	3	1	2	3	1	3	1	23	3	4	5	2	4	3	3	5	5	6	26	5	1	6	7
158	54	A-levels/college	2	6	5	5	6	5	5	6	5	6	5	54	5	6	7	5	7	7	6	5	7	7	38	5	1	7	7
159	58	A-levels/college	3	5	5	5	5	6	4	4	5	5	5	49	5	4	6	3	4	5	5	3	2	6	33	3	2	5	6
160	71	University degree (Third year)	3	2	2	1	3	2	1	6	2	6	5	30	4	4	6	2	5	5	4	5	2	6	35	3	2	4	5
161	22	Postgraduate qualification	3	3	3	2	4	4	4	2	2	2	1	27	6	5	7	3	6	7	7	5	4	7	43	5	2	7	7
162	48	Postgraduate qualification	1	2	2	1	3	3	1	2	1	3	2	20	2	4	6	1	5	6	5	5	4	5	33	4	1	7	7
163	44	University degree (First year)	2	4	3	6	5	2	3	5	5	5	5	43	3	7	7	5	7	7	7	5	7	7	38	4	1	7	7
164	53	A-levels/college	3	4	2	2	5	3	2	2	4	2	5	31	4	5	6	3	5	6	5	4	4	6	34	0	1	6	6
165	43	University degree (Third year)	3	2	4	5	5	5	4	7	6	7	7	52	5	6	7	5	5	6	4	4	2	7	37	5	4	7	7
166	63	Postgraduate qualification	3	3	2	5	4	4	3	6	2	2	3	34	1	1	7	7	3	1	2	2	6	6	10	5	1	7	7
167	26	Postgraduate qualification	2	3	2	2	5	4	3	5	4	4	4	36	5	6	6	3	4	6	5	4	1	7	39	4	1	7	7
168	30	University degree (Third year)	1	5	5	5	6	5	4	6	5	4	5	50	7	7	7	1	7	7	7	7	1	7	54	4	3	6	7
169	20	A Level/College diploma	1	3	2	6	6	6	4	7	6	7	3	50	6	6	7	2	6	6.14286	6	5	1	7	46.1429	4	4	6	7
170	57	GCSE's	1	4	4	3	7	7	1	5	7	2	7	47	6	5	7	1	2	3	7	3	1	7	38	0	0	6	6
171	29	Postgraduate qualification	3	6	4	5	7	5	4	7	5	7	7	57	7	7	7	5	4	6	7	7	1	6	45	4	1	7	7
172	27	Postgraduate qualification	1	5	5	6	6	6	5	5	6	5	4	53	7	5	6	2	6	6	5	5	2	7	43	4	1	6	7
173	21	University degree (Third year)	2	2	3	4	3	3	2	6	6	7	5	41	2	4	5	5	7	5	6	4	3	6	31	0	3	5	6
174	19	University degree (Second year)	1	6	5	6	7	5	7	6	6	7	6	61	5	4	7	5	4	6	5	3	1	4	32	4	2	6	5
175	18	A-levels/college	3	5	4	6	7	7	5	4	5	3	4	50	3	4	7	4	3	5	6	5	3	5	31	4	1	6	7
176	19	University degree (First year)	3	6	5	4	7	7	7	7	7	3	7	60	3	2	6	6	6	7	3	3	2	5	27	5	3	7	6
177	26	University degree (First year)	3	2	4	4	7	6	4	5	5	3	6	46	1	4	7	5	4	5	7	4	5	4	26	1	1	1	2
178	20	University degree (Second year)	3	4	4	2	5	5	2	3	5	2	2	34	5	2	7	5	1	3	5	3	3	5	23	4	2	7	7
179	41	University degree (Third year)	2	1	5	5	4	3	2	2	4	3	1	30	1	4	7	7	4	7	5	3	5	6	25	5	1	7	7
180	19	A-levels/college	2	4	4	2	4	6	3	5	4	2	5	39	6	6	7	6	5	7	7	6	2	5	41	5	1	7	6
181	38	Postgraduate qualification	2	3	4	3	4	3	3	5	5	3	2	35	5	7	7	3	6	7	7	7	1	7	49	5	1	7	7
182	18	A-levels/college	1	5	5	3	6	6	5	4	1	1	1	37	5	4	5	3	4	6	5	3	1	7	35	4	1	6	6
183	20	University degree (Second year)	2	4	5	6	5	5	5	6	6	4	4	50	4	3	7	5	4	4	7	3	5	3	25	3	1	6	6
184	21	University degree (Third year)	3	3	4	2	5	5	4	5	6	6	6	46	4	5	6	3	4	5	7	4	3	6	35	3	2	6	7
185	24	University degree (Second year)	1	7	6	1	7	7	4	7	6	5	7	57	4	4	6	4	4	5	2	4	1	4	28	0	0	2	1
186	65	A-levels/college	1	1	1	1	1	1	1	3	1	1	2	13	3	3	7	1	5	7	6	5	1	5	39	5	3	7	7
187	23	University degree (Third year)	3	5	4	3	5	5	3	2	3	1	1	32	4	5	7	1	4	4	6	5	6	4	32	0	3	5	6
188	77	GCSE's	2	4	4	3	4	3	3	2	2	2	2	29	5	6	6	2	6	6	6	5	6	6	38	4	2	7	6
189	60	Postgraduate qualification	1	6	6	6	6	6	2	2	5	2	3	44	7	6	5	2	5	4	5	5	2	5	38	4	2	7	7
190	59	Postgraduate qualification	1	4	3	4	5	4	5	6	5	5	4	45	7	7	7	1	7	7	6	7	4	7	50	5	2	7	7
191	20	University degree (Third year)	2	4	4	4	4	4	4	5	5	5	4	43	5	5	6	2	6	7	5	6	3	5	40	3	2	5	5
192	23	University degree (Second year)	3	5	4	3	5	6	4	5	6	5	6	49	6	6	3	6	4	2	5	3	2	1	22	4	1	6	5
193	21	University degree (Third year)	3	4	4	3	5	4	5	6	4	6	3	44	6	7	7	2	6	6	5	6	2	1	40	0	1	6	7
194	69	Postgraduate qualification	2	3	3	3	3	2	4	5	5	5	4	37	3	5	7	5	7	5	7	6	4	7	38	3	1	6	7
195	19	University degree (Second year)	1	4	3	4	4	4	2	4	3	5	3	36	6	5	6	2	4	5	5	5	5	3	32	3	2	5	5
196	43	Postgraduate qualification	2	4	3	5	4	2	2	7	4	6	5	42	5	6	7	2	4	4	6	5	3	7	39	0	1	5	5
197	28	University degree (Second year)	3	4	3	2	2	2	2	1	1	1	1	19	7	7	7	1	7	7	4	6	4	6	46	5	2	7	7
198	57	Postgraduate qualification	1	2	2	1	2	2	4	5	2	2	2	24	4	5	7	4	5	4	3	4	5	7	30	5	1	7	7
199	23	University degree (Third year)	2	6	7	5	6	4	5	7	6	7	4	57	4	7	7	4	5	4	7	5	7	7	35	3	4	6	6
200	58	A-levels/college	1	3	3	3	5	5	5	3	3	2	2	34	5	6	7	1	7	7	6	6	2	7	48	4	3	7	6
201	58	University degree (First year)	2	2	2	3	5	3	2	3	2	1	2	25	5	6	6	2	6	3	6	4	5	3	32	3	2	4	6
202	42	Postgraduate qualification	1	2	3	1	6	5	7	7	7	7	6	51	4	4	7	1	1	7	7	5	1	7	40	3	1	7	7
203	23	University degree (Third year)	2	2	3	3	3	2	1	5	3	5	3	30	6	7	7	3	6	5	7	5	3	6	43	5	2	7	7
204	41	Postgraduate qualification	2	6	7	5	5	6	3	6	7	6	4	55	4	4	6	2	3	7	6	3	1	1	31	5	4	7	7
205	25	Postgraduate qualification	3	5	7	3	7	6	6	6	6	5	6	57	6	7	7	3	7	7	7	7	1	6	50	5	2	7	7
206	26	Postgraduate qualification	2	3	2	5	4	2	2	3	2	3	4	30	7	7	7	1	5	7	6	4	1	6	47	4	1	5	6
207	28	Postgraduate qualification	1	4	4	5	7	6	5	5	4	2	3	45	5	4	6	2	5	7	6	4	5	5	35	5	1	7	7
208	27	Postgraduate qualification	3	2	1	5	3	2	3	3	2	2	2	25	5	5	6	2	5	6	7	6	4	5	39	5	2	6	6
209	24	Postgraduate qualification	3	5	4	6	6	5	6	7	7	5	4	55	7	7	7	5	6	7	7	6	2	5	45	5	2	7	7
210	31	Postgraduate qualification	1	6	5	7	7	5	3	7	7	6	6	59	6	4	7	1	4	7	7	6	3	7	44	3	2	5	6
211	26	Postgraduate qualification	3	5	6	4	5	4	5	5	5	3	4	46	3	6	6	3	7	6	6	4	2	2	35	0	1	4	5
212	31	Postgraduate qualification	3	6	5	3	6	6	2	6	2	5	3	44	6	6	6	3	4	4	3	5	2	5	34	4	1	4	5
213	38	University degree (Third year)	1	2	1	1	4	3	3	5	4	6	4	33	3	5	7	3	3	6	5	3	5	5	29	5	2	5	5
214	20	University degree (Second year)	2	1	1	1	4	1	2	7	1	1	1	20	4	4	5	3	7	5	5	4	4	6	33	0	0	7	1
215	30	Postgraduate qualification	2	4	5	4	5	5	4	5	6	5	4	47	5	6	7	4	7	7	6	4	1	6	43	4	1	6	7
216	52	Postgraduate qualification	2	6	5	7	5	4	5	7	5	7	5	56	7	7	7	1	7	6	5	7	1	7	51	4	1	6	7
217	32	Postgraduate qualification	3	4	4	3	5	4	4	5	5	6	5	45	6	6	7	2	5	5	6	3	1	6	41	3	2	6	7
218	78	University degree (Third year)	2	2	2	5	4	2	4	5	4	4	4	36	4	3	1	4	5	5	5	3	4	7	25	3	2	5	7
219	26	Postgraduate qualification	2	5	3	3	5	3	2	6	5	5	5	42	5	5	7	5	7	7	3	3	2	5	35	4	3	7	7
220	26	University degree (Third year)	3	5	5	4	6	6	5	5	7	7	7	57	6	7	6	3	6	6	4	6	2	6	42	4	1	7	7
221	28	University degree (First year)	1	4	4	2	5	5	3	2	4	5	4	38	5	5	6	7	1	5	5	1	5	7	23	5	1	7	7
222	47	University degree (Third year)	1	3	3	5	4	4	3	3	6	5	4	40	6	7	7	5	7	7	6	7	6	6	42	3	2	7	7
223	51	University degree (Third year)	3	3	2	5	5	2	3	3	2	3	2	30	5	6	7	3	2	5	5	5	4	7	35	4	2	7	7
224	50	Postgraduate qualification	3	6	5	5	6	1	4	7	6	6	7	53	6	5	6	5	3	4	6	4	3	6	32	2	2	6	6
225	19	University degree (First year)	3	7	7	5	7	7	7	7	7	7	7	68	5	4	7	2	6	7	7	5	1	5	43	5	1	7	7
226	22	University degree (First year)	2	5	5	6	5	5	4	4	4	2	3	43	5	4	7	5	4	7	5	4	3	7	35	5	1	7	7
227	23	University degree (First year)	3	3	2	1	3	2	3	3	4	2	1	24	5	4	5	4	3	1	5	4	7	5	21	0	1	4	2
228	21	University degree (Third year)	3	4	1	1	4	2	1	4	3	1	2	23	6	5	7	2	7	5	6	5	4	7	42	4	1	6	7
229	22	A-levels/college	2	3	3	2	4	3	3	4	2	1	4	29	3	4	5	6	5	4	5	3	2	7	28	3	1	5	6
230	20	University degree (Second year)	2	4	4	3	2	5	4	3	4	2	2	33	4	7	6	5	5	6	6	4	3	6	36	0	2	7	7
